# Rapid evolution of mouse saliva through regulatory rewiring and gene expansions

**DOI:** 10.64898/2026.03.18.712472

**Authors:** Luane Jandira Bueno Landau, Shikha Jain, Nathan Griffin, Achisha Saikia, Jill M. Kramer, Sarah Knox, Stefan Ruhl, Omer Gokcumen

## Abstract

**Background:** Mammalian saliva plays essential roles in digestion, immunity, and host-microbiome interactions, yet its protein composition varies widely across species and sexes. This diversity makes saliva a powerful model to study evolution of gene expression. Here, we compared mouse and human salivary glands at the genomic, transcriptomic, and proteomic levels to understand how saliva composition evolves.

**Results:** We found that evolution of gene expression in mouse salivary glands is driven by rapid gene turnover and sexual dimorphism. In the submandibular and sublingual glands, 68% and 73% of expression from genes encoding secreted proteins derives from lineage-specific genes that lack one-to-one human orthologs. This contrasts the prevailing view that gene expression is largely conserved across tissues and highlights saliva as an unusually dynamic system of molecular evolution. Mouse submandibular gland shows striking sexual dimorphism, with 1537 tissue specific sex-biased genes, 3.8 times higher than in the liver (p<0.001), a classic model of sex-biased expression. We also identified sex-specific expression of glycosylation genes associated with differential Muc19 sialylation. These results suggest that sexual dimorphism in mouse saliva arises from both transcriptional differences in secreted proteins and sex-specific post-translational modifications. Further, differentially expressed genes in submandibular gland cluster in genomic regions shaped by recent gene duplication, such as the kallikrein gene cluster, a mouse-specific expansion that accounts for ∼16.4% of male-biased submandibular gland expression. Our analyses suggest that this bias arises through regulatory changes that are expanded by gene duplication, including the spread of a testosterone-associated regulatory motif and the expansion of a shared chromatin domain that promotes coordinated gene regulation.

**Conclusions:** Together, our results reveal that lineage-specific genes disproportionately shape the mouse salivary transcriptome and that gene duplication and regulatory rewiring contribute to the rapid evolution of sex-biased expression in the submandibular gland. We describe a novel mechanism through which lineage-specific gene duplication and regulatory rewiring drive rapid, sex-specific evolution of the mammalian saliva. Our findings support saliva as an evolutionarily dynamic system and are consistent with developmental systems drift, whereby similar phenotypes across species may be maintained despite substantial divergence in their underlying gene-regulatory programs.
