## Supplementary material for "Rapid evolution of mouse saliva through regulatory rewiring and gene expansions": Table S4

### Sheet: ReadMe
Supplementary Table 14
Comparison of secreted-gene expression estimates obtained using HISAT2 and Salmon
Summary of the contribution of secreted genes to total gene expression across the parotid (PAR), submandibular (SM), and sublingual (SL) salivary glands, pancreas (PANC), and liver (LIV), using the original HISAT2-based pipeline and an independent Salmon-based reanalysis.
The table includes total and secreted-gene expression, the percentage of total expression contributed by secreted genes, and the contribution of the 30 most highly expressed secreted genes.
The salmon pipeline was used to validate the initial results generated by Hisat2, and both pipelines show a high skewed contribution of the top 30 genes encoding secreted proteins to the total transcriptome.

### Sheet: hisat
gland	total_mean_tpm	secreted_mean_tpm	secreted_percent_of_total_expression	top30_secreted_mean_tpm	top30_percent_of_total_expression	top30_percent_of_secreted_expression
PAR	1000000	723823	72.3823	693074	69.3074	95.7518
SM	1e+06	677019	67.7019	649773	64.9773	95.9757
SL	1000000	405839	40.5839	355744	35.5744	87.6566
PANC	1000000	694154	69.4154	666460	66.646	96.0104
LIV	1e+06	378062	37.8062	265926	26.5926	70.3393

### Sheet: salmon_verification
gland	total_mean_tpm	secreted_mean_tpm	secreted_percent_of_total_expression	top30_secreted_mean_tpm	top30_percent_of_total_expression	top30_percent_of_secreted_expression
PAR	1000000	710340	71.034	685456	68.5456	96.497
SM	1000000	820433	82.0433	803430	80.343	97.9275
SL	1000000	551243	55.1243	518636	51.8636	94.0849
PANC	1000000	674536	67.4536	646018	64.6018	95.7721
LIV	1000000	408215	40.8215	291236	29.1236	71.3439
