## Supplementary material for "Rapid evolution of mouse saliva through regulatory rewiring and gene expansions": Table S6

### Sheet: ReadMe
Supplementary Table 12
Pairwise comparisons of mouse–human Spearman expression correlations across tissues, with bootstrap confidence intervals, bootstrap p-values, and multiple-testing-adjusted p-values.
Columns:
comparison	Pair of tissues being compared.
tissue_1	First tissue in the comparison.
tissue_2	Second tissue in the comparison.
n_shared_pairs	Number of one-to-one mouse–human ortholog pairs shared between the two tissues and included in the comparison.
r_tissue_1	Mouse–human Spearman correlation coefficient for Tissue 1.
r_tissue_2	Mouse–human Spearman correlation coefficient for Tissue 2.
correlation_difference	Difference between r_tissue_1-r_tissue_2.
lower_95_CI	Lower bound (2.5th percentile) of the 95% bootstrap confidence interval for the difference in correlations.
upper_95_CI	Upper bound (97.5th percentile) of the 95% bootstrap confidence interval for the difference in correlations.
bootstrap_p_value	Bootstrap p-value testing whether the difference between the two tissue correlations differs from zero.
adjusted_p_value	Bootstrap p-value adjusted for multiple pairwise comparisons.
higher_correlation	Tissue with the higher mouse–human Spearman correlation.
significant_adjusted	Indicates whether the difference in correlations remains statistically significant after multiple-testing correction.

### Sheet: Table_S12_correlations
comparison	tissue_1	tissue_2	n_shared_pairs	r_tissue_1	r_tissue_2	correlation_difference	lower_95_CI	upper_95_CI	bootstrap_p_value	adjusted_p_value	higher_correlation	significant_adjusted
PAR vs LIV	PAR	LIV	1259	0.573947	0.78777	-0.213823	-0.261241	-0.16634	0.0002	0.0005	LIV	TRUE
SM vs LIV	SM	LIV	1259	0.578086	0.78777	-0.209684	-0.259501	-0.159632	0.0002	0.0005	LIV	TRUE
SL vs LIV	SL	LIV	1259	0.604566	0.78777	-0.183203	-0.228919	-0.138878	0.0002	0.0005	LIV	TRUE
PANC vs LIV	PANC	LIV	1259	0.642495	0.78777	-0.145275	-0.182493	-0.109124	0.0002	0.0005	LIV	TRUE
PAR vs PANC	PAR	PANC	1259	0.573947	0.642495	-0.068548	-0.115562	-0.0201835	0.00519948	0.010399	PANC	TRUE
SM vs PANC	SM	PANC	1259	0.578086	0.642495	-0.064409	-0.111898	-0.016484	0.00939906	0.0156651	PANC	TRUE
SM vs SL	SM	SL	1263	0.579723	0.605802	-0.0260796	-0.0504077	-0.00156252	0.0391961	0.0559944	SL	FALSE
PAR vs SL	PAR	SL	1263	0.574798	0.605802	-0.0310046	-0.0606235	-0.000577	0.0461954	0.0577442	SL	FALSE
SL vs PANC	SL	PANC	1259	0.604566	0.642495	-0.0379287	-0.085328	0.0098558	0.119388	0.132653	PANC	FALSE
PAR vs SM	PAR	SM	1263	0.574798	0.579723	-0.00492501	-0.0306538	0.0214996	0.713129	0.713129	SM	FALSE
