## Supplementary material for "Rapid evolution of mouse saliva through regulatory rewiring and gene expansions": Table S10

### Sheet: ReadMe
Supplementary Table 13
Pairwise p-values comparing the proportion of sex-biased differentially expressed genes across tissues.
Values represent multiple-testing-adjusted p-values, with significant differences indicating that the proportion of sex-biased genes differs between the corresponding tissues.

### Sheet: Table_S13_chi_square_DEGs
	PAR	SM	SL	PANC
SM	<2e-16
SL	0.3	<2e-16
PANC	1	<2e-16	0.3
LIV	<2e-16	<2e-16	<2e-16	<2e-16
