## Supplementary material for "Rapid evolution of mouse saliva through regulatory rewiring and gene expansions": Table S14

### Sheet: READme
Supplementary Table 10
SM_clusters: significantly bigger cluster of DEGs between mouse sexes than expected by chance in the SM.
Chr	Chromosome position
Start	start position on chr
End	end position on chr
Geneid	gene
Cluster	which cluster this gene belongs to according to the clustering in 100kb
Motif_enrichment_Klk_locus: Homer results for motif enrichment of the "CTGATCCTGTTC" motif (predicted to bound by GHRL2 TF)

### Sheet: SM_clusters
Chr	Start	End	Geneid	Cluster
NC_000073.7	43578829	43578882	Klk15	530
NC_000073.7	43594495	43594535	Klk1b7-ps	530
NC_000073.7	43600090	43600160	Klk1b8	530
NC_000073.7	43616175	43616256	Klk1b1	530
NC_000073.7	43625485	43625566	Klk1b9	530
NC_000073.7	43645301	43645374	Klk1b11	530
NC_000073.7	43654040	43654108	Klk1b21	530
NC_000073.7	43662102	43662189	Klk1b26	530
NC_000073.7	43701714	43701810	Klk1b27	530
NC_000073.7	43762097	43762171	Klk1b22	530
NC_000073.7	43771678	43771762	Klk1b16	530
NC_000073.7	43837658	43837742	Klk1b24	530
NC_000073.7	43847615	43847716	Klk1b3	530
NC_000073.7	43856857	43856923	Klk1b4	530
NC_000073.7	43865898	43865970	Klk1b5	530
NC_000073.7	43874784	43874907	Klk1	530
NC_000073.7	43879353	43880065	1700028J19Rik	530
NC_000073.7	43896135	43896232	2410002F23Rik	530
NC_000073.7	43899279	43899362	Snord88c	530
NC_000073.7	43899574	43899645	Snord88a	530
NC_000073.7	43899874	43899966	Gm23991	530
NC_000073.7	43910865	43910958	Gm15517	530

### Sheet: Motif_enrichment_Klk_locus
GeneID	PromoterID	Offset	Sequence	Motif Name	Strand	MotifScore	Unigene	Refseq	Ensembl	Name	Alias	Orf	Chr	Description	Type
16622	NM_008456	35	CTGATCCTGTTC	1-CTGATCCTGTTC,BestGuess:GRHL2/MA1105.2/Jaspar(0.663)	+	12.3554		NM_008456	ENSMUSG00000066512	Klk1b5	Klk5|kallikrein|mGK-5	-	7 B3|7 28.73 cM	kallikrein 1-related peptidase b5	protein-coding
18048	NM_010915	28	CTGATCCTGTTC	1-CTGATCCTGTTC,BestGuess:GRHL2/MA1105.2/Jaspar(0.663)	+	12.3554		NM_010915	ENSMUSG00000066513	Klk1b4	Ngfa|alpha-NGF|mGk-4	-	7 B3|7 28.72 cM	kallikrein 1-related pepidase b4	protein-coding
16617	NM_010643	19	CTGATCCTGTTC	1-CTGATCCTGTTC,BestGuess:GRHL2/MA1105.2/Jaspar(0.663)	+	12.3554		NM_010643	ENSMUSG00000063713	Klk1b24	Klk24|mGk-24	-	7 B3|7 28.7 cM	kallikrein 1-related peptidase b24	protein-coding
13646	NM_010114	28	CTGATCCTGTTC	1-CTGATCCTGTTC,BestGuess:GRHL2/MA1105.2/Jaspar(0.663)	+	12.3554		NM_010114	ENSMUSG00000060177	Klk1b22	EGF-BP A|Egfbp-1|Egfbp1|Klk22|mGk-22	-	7 B3|7 28.61 cM	kallikrein 1-related peptidase b22	protein-coding
16613	NM_010640	35	CTGATCCTGTTC	1-CTGATCCTGTTC,BestGuess:GRHL2/MA1105.2/Jaspar(0.663)	+	12.3554		NM_010640	ENSMUSG00000044485	Klk1b11	Klk11|mGK-11	-	7 B3|7 28.48 cM	kallikrein 1-related peptidase b11	protein-coding
16623	NM_010645	28	CTGATCCTGTTC	1-CTGATCCTGTTC,BestGuess:GRHL2/MA1105.2/Jaspar(0.663)	+	12.3554		NM_010645	ENSMUSG00000063133	Klk1b1	Klk1|mGK-1|mK1	-	7 B3|7 28.44 cM	kallikrein 1-related peptidase b1	protein-coding
16624	NM_008457	28	CTGATCCTGTTC	1-CTGATCCTGTTC,BestGuess:GRHL2/MA1105.2/Jaspar(0.663)	+	12.3554		NM_008457	ENSMUSG00000063089	Klk1b8	Klk8|Nrpn|TADG14|kallikrein|mGK-8	-	7 B3|7 28.43 cM	kallikrein 1-related peptidase b8	protein-coding
16604	NR_033120	-33	CTGATCCTGTTC	1-CTGATCCTGTTC,BestGuess:GRHL2/MA1105.2/Jaspar(0.663)	+	12.3554		NR_033120	ENSMUSG00000121303	Klk1b7-ps	1700127D06Rik|Klk-ps2|mGK-7	-	7 B3|7 28.42 cM	kallikrein 1-related peptidase b7, pseudogene	pseudo
